# Epigenome-wide change and variation in DNA methylation from birth to late adolescence

**DOI:** 10.1101/2020.06.09.142620

**Authors:** Rosa H. Mulder, Alexander Neumann, Charlotte A. M. Cecil, Esther Walton, Lotte C. Houtepen, Andrew J. Simpkin, Jolien Rijlaarsdam, Bastiaan T. Heijmans, Tom R. Gaunt, Janine F. Felix, Vincent W. V. Jaddoe, Marian J. Bakermans-Kranenburg, Henning Tiemeier, Caroline L. Relton, Marinus H. van IJzendoorn, Matthew Suderman

**Affiliations:** Department of Child and Adolescent Psychiatry/Psychology, Erasmus MC, University Medical Center Rotterdam, Rotterdam, the Netherlands; Generation R Study Group, Erasmus MC, University Medical Center Rotterdam, Rotterdam, the Netherlands; Institute of Education and Child Studies, Leiden University, Leiden, the Netherlands; Lady Davis Institute for Medical Research, Jewish General Hospital, Montreal, Qc, Canada; Department of Epidemiology, Erasmus MC, University Medical Center Rotterdam, Rotterdam, the Netherlands; Department of Psychology, Institute of Psychology, Psychiatry & Neuroscience, King’s College London, London, UK; MRC Integrative Epidemiology Unit, Population Health Sciences, Bristol Medical School, University of Bristol, Bristol, UK; Department of Psychology, University of Bath, Bath, UK; School of Mathematics, Statistics and Applied Mathematics, National University of Ireland, Galway, Ireland; Molecular Epidemiology, Department of Biomedical Data Sciences, Leiden University Medical Center, Leiden, The Netherlands; Department of Pediatrics, Erasmus MC, University Medical Center Rotterdam, Rotterdam, the Netherlands; Clinical Child & Family Studies, Vrije Universiteit Amsterdam, Amsterdam, the Netherlands; Department of Social and Behavioral Science, Harvard TH Chan School of Public Health, Boston USA; Department of Psychology, Education and Child Studies, Erasmus University Rotterdam, Rotterdam, the Netherlands; School of Clinical Medicine, University of Cambridge, Cambridge, UK

**Author notes:** both authors contributed equally to this manuscript (Alexander Neumann, Charlotte A. M. Cecil). Corresponding author: Matthew Suderman.

**Keywords:** EWAS, longitudinal, ageing, DNA methylation, change, childhood, trajectories, inter-individual variation, Generation R, ALSPAC

## Abstract

DNA methylation (DNAm) is known to play a pivotal role in childhood health and development, but a comprehensive characterization of genome-wide DNAm trajectories across this age period is currently lacking. We have therefore performed a series of epigenome-wide association studies in 5,019 blood samples collected at multiple time-points from birth to late adolescence from 2,348 participants of two large independent cohorts. DNAm profiles of autosomal CpG sites (CpGs) were generated using the Illumina Infinium HumanMethylation450 BeadChip. Change over time was widespread, observed at over one-half (53%) of CpGs. In most cases DNAm was decreasing (36% of CpGs). Inter-individual variation in linear trajectories was similarly widespread (27% of CpGs). Evidence for nonlinear change and inter-individual variation in nonlinear trajectories was somewhat less common (11% and 8% of CpGs, respectively). Very little inter-individual variation in change was explained by sex differences (0.4% of CpGs) even though sex-specific DNAm was observed at 5% of CpGs. DNAm trajectories were distributed non-randomly across the genome. For example, CpGs with decreasing DNAm were enriched in gene bodies and enhancers and were annotated to genes enriched in immune-developmental functions. By contrast, CpGs with increasing DNAm were enriched in promoter regions and annotated to genes enriched in neurodevelopmental functions. These findings depict a methylome undergoing widespread and often nonlinear change throughout childhood. They support a developmental role for DNA methylation that extends beyond birth into late adolescence and has implications for understanding life-long health and disease. DNAm trajectories can be visualized at http://epidelta.mrcieu.ac.uk.
