## Supplementary Table 2 for "Epigenome-wide change and variation in DNA methylation from birth to late adolescence"

### Sheet: Sheet1
Supplementary Table 2. CpGs with over 50% DNAm overall change from birth to 18
	M1 intercept estimate	M1 intercept SE	M1 change estimate	M1 change SE	M1 change p	M1 change random SD	M1 change random p	M2 nonlinear - direction from birth/from 6y/from 9 y	M2 change random SD	M2 change random p	M2 slope change 6y random SD	M2 slope change 6y random p	M2 slope change 9y random SD	M2 slope change 9y random p	M3 sex estimate	M3 sex SE	M3 sex p	M3 change by sex estimate	M3 change by sex SE	M3 change by sex p	chromosome	bp	annotated gene	gene location
cg24550149	0.244779	0.00789242	0.0299734	0.000545973	<9.88E-324	0.00337039	0.000662812	pos/less_pos/still_pos	0.00670874	1.5276e-178	5.77661e-07	0.990054	0.0050023	0.0204647	-0.00209533	0.00522687	0.68851	-0.00220074	0.000614628	0.000342794	1	55246954	TTC22	Body
cg15645660	0.35549	0.00973293	0.0318963	0.000632928	<9.88E-324	0	0.999994	pos/neutral/still_neutral	0.00217177	6.43642e-12	0	0.995446	0	1	-0.0195186	0.00617707	0.00157854	9.69042e-05	0.000687539	0.887914	1	55247356	TTC22	Body
cg13924715	0.368206	0.0102438	0.0317222	0.000681111	<9.88E-324	0	1	pos/neutral/still_neutral	0	0.997731	0	0.999657	0	1	0.0152141	0.00665273	0.0222019	-3.34366e-05	0.000740581	0.963988	11	10750890
cg05895618	0.736431	0.00641013	-0.0283078	0.000440124	<9.88E-324	0	0.999992	neg/less_neg/less_neg	0.0014859	9.69656e-08	0	0.00113279	0	1	-0.00950403	0.00430459	0.0272526	-0.000183067	0.000479292	0.702497	11	19222395	CSRP3	5'UTR
cg23201812	0.7646	0.0048989	-0.0347404	0.000364931	<9.88E-324	0.00325902	1.78856e-06	neg/still_neg/less_neg	0.00284224	7.99972e-07	0	1	1.90434e-06	0.989983	0.00125634	0.00343599	0.714632	-0.000292404	0.000427742	0.494228	11	34771918
cg16312514	0.816697	0.00510058	-0.0337783	0.000396539	<9.88E-324	0.00404194	7.21978e-15	neg/less_neg/less_neg	0.00470823	1.3316e-57	0	1	0.000170716	1	-0.0122561	0.0036959	0.000912696	-0.00185045	0.000473923	9.44087e-05	11	70650521	SHANK2	Body
cg05694021	0.785605	0.00524231	-0.0284267	0.000394368	<9.88E-324	0.0052612	4.46875e-35	neg/less_neg/still_neg	0.00575403	4.43326e-126	0	0.992317	2.56443e-06	1	0.00219086	0.00352032	0.533715	0.00155604	0.000495745	0.00169649	12	19699504
cg25936358	0.75103	0.00764254	-0.0283755	0.000523106	<9.88E-324	0	1	neg/less_neg/still_neg	0.00153132	0.000958795	0	1	0	1	-0.0104398	0.00511139	0.0411054	0.00159564	0.000569107	0.00505117	13	114301996
cg12212198	0.718446	0.00840541	-0.0287144	0.000574345	<9.88E-324	0	1	neg/neutral/still_neutral	0	0.996273	6.77529e-07	1	0.00298145	0.0844472	-0.00951012	0.00561467	0.0903037	0.00100713	0.000625138	0.107167	13	114302021
cg02091781	0.612805	0.00704904	-0.0294061	0.000509841	<9.88E-324	0	0.998209	neg/less_neg/still_neg	0	0.99985	0	0.998781	0	1	0.00142194	0.00499979	0.776104	0.000286017	0.000556944	0.607569	14	94808883
cg04370442	0.366546	0.00889711	0.0316495	0.000589837	<9.88E-324	0	1	pos/less_pos/less_pos	0	0.992105	0	1	6.27895e-07	1	-0.0110561	0.00575997	0.0549247	0.000659186	0.000641187	0.303916	16	58019866	TEPP	Body
cg21017569	0.328832	0.00841773	0.0302069	0.000561921	<9.88E-324	0	1	pos/less_pos/less_pos	1.51256e-06	1	8.75016e-07	1	0	1	0.00374865	0.00548829	0.49459	0.000851428	0.00061097	0.163448	17	7832769	KCNAB3	TSS200
cg13407335	0.17344	0.00626539	0.0313748	0.000483868	<9.88E-324	0.00750735	2.82083e-56	pos/less_pos/less_pos	0.0108566	1.24075e-135	0	1	0.0182578	4.08859e-07	0.00479459	0.00419464	0.253027	0.000793908	0.000631231	0.208496	17	7832852	KCNAB3	TSS200
cg16513459	0.1447	0.00576816	0.0290527	0.000448071	<9.88E-324	0.00698584	6.86392e-69	pos/less_pos/still_pos	0.00786605	6.30445e-122	0	1	0.0116317	2.46323e-12	0.00828767	0.00388068	0.0327104	0.000555338	0.000585892	0.343206	17	7832932	KCNAB3	TSS200
cg01323777	0.175979	0.00723688	0.0343957	0.000543626	<9.88E-324	0.0084129	1.58455e-62	pos/less_pos/still_pos	0.0156772	8.9628e-193	1.2982e-06	1	0.032081	4.3823e-152	0.00791863	0.00470341	0.0922601	0.00107698	0.000707496	0.12795	17	7832943	KCNAB3	TSS200
cg18598117	0.623489	0.00919349	-0.0283151	0.000630355	<9.88E-324	0	1	neg/neutral/still_neutral	0.0047811	3.79634e-21	0	1	0.00711971	2.67485e-05	-0.0125008	0.00616478	0.0425836	0.000172873	0.000686406	0.801155	19	941126	ARID3A	Body
cg08894487	0.573232	0.0104873	-0.0324005	0.000722315	<9.88E-324	0	0.999989	neg/neutral/still_neutral	0	1	0	0.999816	0	0.996276	-0.0192756	0.00706401	0.0063584	0.00118407	0.000786556	0.132224	19	941243	ARID3A	Body
cg25556035	0.268844	0.0100328	0.0321607	0.000645712	<9.88E-324	0	1	pos/less_pos/still_pos	0.00271014	8.81232e-29	4.44049e-07	1	0.00371695	2.56988e-05	0.0107436	0.00629944	0.0881047	-0.000380614	0.000701117	0.58722	19	13127873	NFIX	Body
cg25241559	0.352191	0.0105205	0.033051	0.000689335	<9.88E-324	0	1	pos/less_pos/still_pos	0.00144231	8.78397e-06	5.34984e-06	1	0.00134005	0.451997	0.0126253	0.0067294	0.0606357	-7.76371e-05	0.000749049	0.917449	2	241989379	SNED1	Body
cg02481642	0.71432	0.00789866	-0.0325625	0.000514994	<9.88E-324	0	1	neg/less_neg/still_neg	0.00177824	0.000291814	8.74564e-07	1	0	0.991396	-0.0125717	0.00502637	0.0123789	0.000285732	0.000559467	0.609545	20	43343760	WISP2	TSS200
cg07700233	0.67763	0.00792356	-0.0283447	0.000710457	<9.88E-324	0.0166323	4.22392e-125	neg/neutral/still_neutral	0.013228	<9.88E-324	0	0.998144	1.39951e-06	1	-0.00276781	0.00523057	0.596694	0.000460048	0.00107483	0.668638	4	39171231
cg06688910	0.673205	0.00918041	-0.0308081	0.000598881	<9.88E-324	0	1	neg/neutral/still_neutral	0.00193658	1.60917e-11	2.79376e-06	0.994999	0.00297622	0.00128975	-0.012686	0.00584509	0.029979	0.000493622	0.000650598	0.44802	8	122466955
