## Supplementary Table 6 for "Epigenome-wide change and variation in DNA methylation from birth to late adolescence"

### Sheet: Table of contents
Gene Ontology analyses - Cellular components
Table of contents
Model 1: overall change
Table 6A. Decreasing DNA methylation
Table 6B. Increasing DNA methylation
Table 6C. Inter-individual variation in DNA methylation change
Model 2: nonlinear change
Table 6D. Positive-Neutral, DNA methylation slope change at 6 years
Table 6E. Negative-Neutral, DNA methylation slope change at 6 years
Table 6F. Inter-individual variation in DNA methylation change from birth onwards
Table 6G. Inter-individual variation in DNA methylation from 6 years onwards
Table 6H. Inter-individual variation in DNA methylation change from 9 years onwards
Model 3: sex differences
Table 6I. Stable sex differences in DNA methylation
Table 6J. Sex differences in DNA methylation change

### Sheet: M1 overall change
MODEL 1: Cg ~ (1|IDC) + age + (age|IDC) + covariates
Table 6A. Decreasing DNA methylation (168,314 CpG sites; 16,070 genes)						Table 6B. Increasing DNA methylation (75,969 CpG sites; 12,838 genes)						Table 6C. Inter-individual variation in DNA methylation change (129,677 CpG sites; 15,273 genes)
Name	nGenesinPathway	nTestListinPathway	nPercentage	P.GenesinTestList		Name	nGenesinPathway	nTestListinPathway	nPercentage	P.GenesinTestList		Name	nGenesinPathway	nTestListinPathway	nPercentage	P.GenesinTestList
nucleoplasm	1402	1374	98.0029	1.23332e-07		neuron projection	682	624	91.4956	6.43995e-14		neuron part	832	800	96.1538	5.08757e-06
cytoskeleton	1829	1785	97.5943	1.37052e-07		nucleoplasm	1402	1184	84.4508	1.00933e-12		cell junction	779	745	95.6354	4.07321e-05
mitochondrion	1535	1494	97.329	2.35405e-06		cell projection	1337	1149	85.9387	1.22578e-12		nucleoplasm	1402	1312	93.5806	7.76218e-05
Golgi apparatus	1193	1164	97.5692	2.08424e-05		synapse	514	469	91.2451	2.01146e-10		synapse	514	498	96.8872	9.91473e-05
catalytic complex	728	714	98.0769	4.79577e-05		endomembrane system	1642	1359	82.7649	1.19349e-09		perinuclear region of cytoplasm	507	483	95.2663	0.000295895
ribonucleoprotein complex	613	601	98.0424	9.87936e-05		perinuclear region of cytoplasm	507	445	87.7712	3.28821e-09		late endosome membrane	88	87	98.8636	0.00242417
endomembrane system	1642	1591	96.894	0.000253623		Golgi membrane	558	484	86.7384	6.74328e-09		nucleolus	638	595	93.2602	0.00355425
cell-cell junction	302	300	99.3377	0.000646709		Golgi apparatus	1193	989	82.9003	4.50756e-08
apical plasma membrane	233	231	99.1416	0.00192286		cell leading edge	289	268	92.7336	4.59724e-08
vacuole	479	468	97.7035	0.00461729		vesicle	1092	907	83.0586	7.31387e-08
						mitochondrion	1535	1240	80.7818	2.72971e-07
						transcription factor complex	287	257	89.547	4.04731e-07
						microtubule cytoskeleton	903	758	83.9424	4.60956e-07
						cell junction	779	668	85.751	8.24861e-07
						coated vesicle	253	226	89.3281	9.73587e-07
						vacuole	479	408	85.1775	8.0213e-06
						nuclear chromatin	160	146	91.25	8.21105e-06
						endosome	603	504	83.5821	2.84357e-05
						vesicle coat	39	39	100	9.20431e-05
						extrinsic component of membrane	139	125	89.9281	0.00017317
						basolateral plasma membrane	171	148	86.5497	0.00162607

### Sheet: M2 nonlinear change
MODEL 2: Cg ~ (1|IDC) + age + age-6 + age-9+ (age|IDC) + (age-6|IDC) + (age-9|IDC) + covariates
Table 6D. Positive-Neutral, DNA methylation slope change at 6 years (78,085 CpG sites; 14,771 genes)						Table 6E. Negative-Neutral, DNA methylation slope change at 6 years (60,756 CpG sites; 12,573 genes)						Table 6F. Inter-individual variation in DNA methylation change from birth onwards (15,867 CpG sites; 5,251 genes)						Table 6G. Inter-individual variation in DNA methylation from 6 years onwards (795 CpG sites; 587 genes)						Table 6H. Inter-individual variation in DNA methylation change from 9 years onwards (38,695 CpG sites; 9,857 genes)
Name	nGenesinPathway	nTestListinPathway	nPercentage	P.GenesinTestList		Name	nGenesinPathway	nTestListinPathway	nPercentage	P.GenesinTestList		Name	nGenesinPathway	nTestListinPathway	nPercentage	P.GenesinTestList		Name	nGenesinPathway	nTestListinPathway	nPercentage	P.GenesinTestList		Name	nGenesinPathway	nTestListinPathway	nPercentage	P.GenesinTestList
extracellular region part	1163	533	45.8298	8.68979e-20		side of membrane	282	139	49.2908	1.33037e-10		extracellular matrix	423	217	51.3002	1.53207e-16		dendrite membrane	12	4	33.3333	5.85323e-09		synapse	514	393	76.4591	4.12028e-10
extracellular matrix	423	242	57.2104	3.15498e-19		MHC protein complex	25	21	84	4.06099e-07		neuron projection	682	339	49.7067	9.31845e-16		synapse part	371	36	9.7035	9.44419e-09		neuron projection	682	509	74.6334	5.89911e-10
cell projection	1337	644	48.1675	1.35497e-17		phagocytic vesicle	61	37	60.6557	4.85973e-07		intrinsic component of plasma membrane	1265	529	41.8182	3.22608e-14		neuron projection	682	56	8.21114	1.95097e-08		cell junction	779	551	70.7317	1.45122e-07
neuron part	832	430	51.6827	2.40081e-16		cell leading edge	289	141	48.7889	4.93894e-07		synapse	514	255	49.6109	4.85875e-12		axonal growth cone	12	4	33.3333	6.09925e-08		cation channel complex	142	113	79.5775	5.85475e-06
cell junction	779	397	50.9628	6.53609e-15		vacuole	479	205	42.7975	1.22079e-06		extracellular region part	1163	446	38.3491	4.55946e-11		integral component of plasma membrane	1214	75	6.17792	8.74084e-07		extracellular matrix	423	298	70.4492	2.41156e-05
intrinsic component of plasma membrane	1265	579	45.7708	7.08587e-14		T cell receptor complex	15	13	86.6667	1.91804e-06		ion channel complex	236	124	52.5424	1.51707e-10		site of polarized growth	114	14	12.2807	1.84503e-06		perinuclear region of cytoplasm	507	346	68.2446	4.31924e-05
cell surface	505	241	47.7228	1.46173e-10		endocytic vesicle	188	90	47.8723	2.79603e-06		cell junction	779	344	44.1592	1.3781e-09		dendrite terminus	10	3	30	2.36362e-06		cell leading edge	289	213	73.7024	0.000126117
axon	278	164	58.9928	1.71501e-10		Golgi apparatus	1193	456	38.223	7.92998e-06		receptor complex	256	130	50.7812	1.0044e-07		ion channel complex	236	22	9.32203	4.36567e-06		main axon	50	45	90	0.000207529
basolateral plasma membrane	171	100	58.4795	2.01554e-10		endosome	603	245	40.6302	1.16313e-05		ionotropic glutamate receptor complex	41	29	70.7317	5.64647e-07		alpha-amino-3-hydroxy-5-methyl-4-isoxazolepropionic acid selective glutamate receptor complex	26	5	19.2308	6.08029e-06		kinetochore	106	81	76.4151	0.000596017
synapse	514	265	51.5564	4.45305e-09		focal adhesion	127	66	51.9685	1.97104e-05		clathrin-coated vesicle	206	95	46.1165	5.71491e-06		axon part	129	16	12.4031	1.207e-05		actomyosin	53	45	84.9057	0.00324884
transmembrane transporter complex	260	139	53.4615	1.24744e-08		autophagic vacuole	38	23	60.5263	9.07449e-05		MHC protein complex	25	19	76	3.42159e-05		perinuclear region of cytoplasm	507	34	6.70611	0.000128636		organelle subcompartment	89	65	73.0337	0.00343379
actin filament bundle	45	34	75.5556	5.39649e-08		cytoplasmic vesicle	1005	381	37.9104	9.57645e-05		synaptic vesicle membrane	49	28	57.1429	3.63947e-05		cell-cell contact zone	47	6	12.766	0.000339614		nuclear speck	163	113	69.3252	0.00446961
postsynaptic membrane	184	104	56.5217	1.85929e-07		cell cortex	204	94	46.0784	0.000175866		dense core granule	10	8	80	0.000365236		COP9 signalosome	38	5	13.1579	0.000737024		IkappaB kinase complex	10	9	90	0.014485
anchored component of membrane	144	77	53.4722	9.27692e-07		RNAi effector complex	10	8	80	0.00208625		stress fiber	43	23	53.4884	0.00494623		extracellular matrix	423	28	6.61939	0.00134063
vesicle	1092	461	42.2161	1.34875e-06		RISC complex	10	8	80	0.00208625								apicolateral plasma membrane	10	2	20	0.00202751
cell-cell adherens junction	49	34	69.3878	1.59432e-06		site of polarized growth	114	54	47.3684	0.00339168								zona pellucida receptor complex	11	2	18.1818	0.00379566
sarcomere	162	87	53.7037	5.27007e-06		neuron spine	93	45	48.3871	0.00438001								aggresome	22	3	13.6364	0.00539079
membrane raft	203	104	51.2315	1.05799e-05		dendritic spine	93	45	48.3871	0.00438001								RNA cap binding complex	11	2	18.1818	0.00785414
apical part of cell	302	140	46.3576	1.35124e-05		fibril	12	8	66.6667	0.00600061								mRNA cap binding complex	11	2	18.1818	0.00785414
chylomicron	13	11	84.6154	1.74538e-05		beta-catenin destruction complex	10	7	70	0.00694193
myelin sheath	38	27	71.0526	2.00239e-05		M band	18	12	66.6667	0.00740032
cell-cell contact zone	47	30	63.8298	2.26428e-05
basal lamina	20	16	80	2.9893e-05
sarcoplasm	64	39	60.9375	5.32482e-05
cytoplasmic vesicle	1005	414	41.194	8.84458e-05
sarcolemma	89	50	56.1798	0.00100484
perinuclear region of cytoplasm	507	216	42.6036	0.00143805

### Sheet: M3 sex differences
MODEL 3: Cg ~ (1|IDC) + age + (age|IDC) + age*sex + covariates
Table 6I. Stable sex differences in DNA methylation (22,821 CpG sites; 5,806 genes)						Table 6J. Sex differences in DNA methylation change (1,768 CpG sites; 715 genes)
Name	nGenesinPathway	nTestListinPathway	nPercentage	P.GenesinTestList		Name	nGenesinPathway	nTestListinPathway	nPercentage	P.GenesinTestList
neuron part	832	402	48.3173	1.12547e-11		paranode region of axon	10	5	50	5.29344e-13
extracellular matrix	423	216	51.0638	4.00134e-11		dendrite	327	35	10.7034	1.99429e-07
cell junction	779	373	47.8819	5.4174e-11		neuron part	832	70	8.41346	2.99282e-07
dendrite	327	173	52.9052	4.7659e-09		photoreceptor disc membrane	13	4	30.7692	8.03763e-07
synapse	514	255	49.6109	2.79243e-08		excitatory synapse	14	4	28.5714	5.91005e-06
intrinsic component of plasma membrane	1265	537	42.4506	4.33533e-08		cell junction	779	61	7.83055	1.85374e-05
cell projection part	624	295	47.2756	4.5629e-08		intrinsic component of plasma membrane	1265	85	6.71937	3.19104e-05
basement membrane	91	57	62.6374	3.31079e-07		fibrillar collagen	12	4	33.3333	4.38337e-05
anchored component of membrane	144	72	50	3.22778e-05		synaptic membrane	215	22	10.2326	7.42735e-05
sarcomere	162	82	50.6173	6.98997e-05		membrane raft	203	19	9.35961	0.000476453
laminin complex	10	9	90	0.000122625		anchored component of membrane	144	14	9.72222	0.000541216
cell cortex	204	97	47.549	0.000800003		pseudopodium	14	3	21.4286	0.000659627
sarcolemma	89	49	55.0562	0.000800179		ATPase dependent transmembrane transport complex	17	3	17.6471	0.00240307
basolateral plasma membrane	171	79	46.1988	0.00155519		SCF ubiquitin ligase complex	28	4	14.2857	0.00458039
actin filament	55	30	54.5455	0.00170535		trans-Golgi network transport vesicle	23	3	13.0435	0.0157665
