## Supplementary Table 7 for "Epigenome-wide change and variation in DNA methylation from birth to late adolescence"

### Sheet: Table of contents
Gene Ontology analyses - Molecular Functions
Table of contents
Model 1: overall change
Table 7A. Decreasing DNA methylation
Table 7B. Increasing DNA methylation
Table 7C. Inter-individual variation in DNA methylation change
Model 2: nonlinear change
Table 7D. Positive-Neutral, DNA methylation slope change at 6 years
Table 7E. Negative-Neutral, DNA methylation slope change at 6 years
Table 7F. Inter-individual variation in DNA methylation change from birth onwards
Table 7G. Inter-individual variation in DNA methylation from 6 years onwards
Table 7H. Inter-individual variation in DNA methylation change from 9 years onwards
Model 3: sex differences
Table 7I. Stable sex differences in DNA methylation
Table 7J. Sex differences in DNA methylation change

### Sheet: M1 overall change
MODEL 1: CpG ~ (1|IDC) + age + (age|IDC) + covariates
Table 7A. Decreasing DNA methylation (168,314 CpG sites; 16,070 genes)						Table 7B. Increasing DNA methylation (75,969 CpG sites; 12,838 genes)						Table 7C. Inter-individual variation in DNA methylation change (129,677 CpG sites; 15,273 genes)
Name	nGenesinPathway	nTestListinPathway	nPercentage	P.GenesinTestList		Name	nGenesinPathway	nTestListinPathway	nPercentage	P.GenesinTestList		Name	nGenesinPathway	nTestListinPathway	nPercentage	P.GenesinTestList
adenyl nucleotide binding	1478	1450	98.1055	3.00526e-08		nucleic acid binding transcription factor activity	986	868	88.0325	1.58522e-15		transferase activity	1736	1626	93.6636	1.6102e-06
RNA binding	875	859	98.1714	2.91665e-06		enzyme binding	1185	1013	85.4852	2.74548e-11		ribonucleotide binding	1797	1683	93.6561	3.5083e-06
enzyme binding	1185	1157	97.6371	5.63908e-05		regulatory region DNA binding	366	339	92.623	2.2833e-10		nucleic acid binding transcription factor activity	986	939	95.2333	3.92101e-06
protein C-terminus binding	160	160	100	0.00327309		regulatory region nucleic acid binding	366	339	92.623	2.2833e-10		protein dimerization activity	992	932	93.9516	0.000108738
						protein domain specific binding	554	486	87.7256	4.78919e-08		enzyme binding	1185	1116	94.1772	0.00011793
						cytoskeletal protein binding	696	602	86.4943	8.75688e-08		protein domain specific binding	554	526	94.9458	0.00212527
						transferase activity	1736	1411	81.2788	3.3452e-07		actin binding	357	342	95.7983	0.00221255
						protein kinase activity	579	499	86.1831	1.35094e-06
						protein complex binding	628	534	85.0318	1.3242e-05
						RNA binding	875	712	81.3714	2.30805e-05
						structure-specific DNA binding	216	190	87.963	2.38934e-05
						steroid hormone receptor binding	67	64	95.5224	0.000206063
						identical protein binding	994	808	81.2877	0.000232462
						SNARE binding	57	54	94.7368	0.000455469
						beta-catenin binding	59	57	96.6102	0.000630165
						cell adhesion molecule binding	60	57	95	0.000867326
						phosphatidylinositol binding	161	141	87.5776	0.00166741
						rRNA binding	29	28	96.5517	0.00368084
						carboxylic acid transmembrane transporter activity	99	86	86.8687	0.00449339
						peptide binding	161	138	85.7143	0.00508049
						L-ascorbic acid binding	20	20	100	0.00548363
						phosphatase regulator activity	71	63	88.7324	0.00912048

### Sheet: M2 nonlinear change
MODEL 2: CpG ~ (1|IDC) + age + age-6 + age-9+ (age|IDC) + (age-6|IDC) + (age-9|IDC) + covariates
Table 7D. Positive-Neutral, DNA methylation slope change at 6 years (78,085 CpG sites; 14,771 genes)						Table 7E. Negative-Neutral, DNA methylation slope change at 6 years (60,756 CpG sites; 12,573 genes)						Table 7F. Inter-individual variation in DNA methylation change from birth onwards (15,867 CpG sites; 5,251 genes)						Table 7G. Inter-individual variation in DNA methylation from 6 years onwards (795 CpG sites; 587 genes)						Table 7H. Inter-individual variation in DNA methylation change from 9 years onwards (38,695 CpG sites; 9,857 genes)
Name	nGenesinPathway	nTestListinPathway	nPercentage	P.GenesinTestList		Name	nGenesinPathway	nTestListinPathway	nPercentage	P.GenesinTestList		Name	nGenesinPathway	nTestListinPathway	nPercentage	P.GenesinTestList		Name	nGenesinPathway	nTestListinPathway	nPercentage	P.GenesinTestList		Name	nGenesinPathway	nTestListinPathway	nPercentage	P.GenesinTestList
sequence-specific DNA binding	681	378	55.5066	3.26957e-22		kinase activity	766	326	42.5587	2.69751e-08		sequence-specific DNA binding	681	357	52.4229	3.28377e-25		sequence-specific DNA binding transcription factor activity	985	76	7.71574	1.20358e-11		nucleic acid binding transcription factor activity	986	737	74.7465	3.67906e-21
sequence-specific DNA binding transcription factor activity	985	484	49.1371	1.05157e-16		enzyme binding	1185	479	40.4219	1.47392e-07		nucleic acid binding transcription factor activity	986	469	47.5659	3.24509e-24		translation repressor activity	16	4	25	2.83341e-06		sequence-specific DNA binding	681	525	77.0925	1.80096e-16
channel activity	383	202	52.7415	7.04465e-12		coreceptor activity	26	20	76.9231	5.7185e-07		gated channel activity	289	146	50.519	4.96433e-10		glycine binding	11	3	27.2727	9.06377e-06		protein dimerization activity	992	656	66.129	1.95826e-06
passive transmembrane transporter activity	383	202	52.7415	7.04465e-12		Rho guanyl-nucleotide exchange factor activity	66	43	65.1515	1.15445e-05		sulfur compound binding	182	93	51.0989	1.95432e-07		glutamate receptor activity	25	5	20	1.08623e-05		metal ion transmembrane transporter activity	378	272	71.9577	2.29882e-06
receptor binding	1212	531	43.8119	7.9258e-12		guanyl-nucleotide exchange factor activity	176	90	51.1364	1.76588e-05		extracellular matrix structural constituent	62	39	62.9032	6.22651e-07		mRNA binding	108	11	10.1852	9.15529e-05		RNA polymerase II core promoter proximal region sequence-specific DNA binding transcription factor activity involved in positive regulation of transcription	79	68	86.0759	3.11258e-06
cytoskeletal protein binding	696	343	49.2816	3.26914e-11		GTPase regulator activity	282	130	46.0993	3.35683e-05		receptor binding	1212	450	37.1287	1.66024e-06		transmembrane receptor protein kinase activity	84	10	11.9048	0.000101471		syntaxin binding	39	36	92.3077	4.86256e-06
ion transmembrane transporter activity	737	343	46.54	1.64265e-10		SH3 domain binding	117	60	51.2821	3.73875e-05		neurotransmitter receptor activity	69	38	55.0725	1.94346e-06		RNA polymerase II transcription coactivator activity	23	4	17.3913	0.000312372		voltage-gated ion channel activity	173	135	78.0347	6.33494e-06
calcium ion binding	665	331	49.7744	4.08928e-09		protein domain specific binding	554	232	41.8773	5.12907e-05		extracellular-glutamate-gated ion channel activity	18	15	83.3333	3.37388e-06		SMAD binding	61	8	13.1148	0.000330903		voltage-gated channel activity	173	135	78.0347	6.33494e-06
glycosaminoglycan binding	181	100	55.2486	8.32218e-08		death receptor activity	11	9	81.8182	0.000193665		growth factor activity	159	72	45.283	3.6884e-06		apolipoprotein binding	15	3	20	0.000343537		cytoskeletal protein binding	696	481	69.1092	1.46007e-05
transmembrane receptor protein kinase activity	84	56	66.6667	8.92015e-08		tumor necrosis factor receptor binding	24	15	62.5	0.000295058		receptor regulator activity	40	26	65	1.93725e-05		GABA-A receptor activity	16	3	18.75	0.000441413		enzyme binding	1185	786	66.3291	2.69439e-05
cargo receptor activity	64	40	62.5	2.65974e-07		snRNA binding	17	12	70.5882	0.000309077		cytoskeletal adaptor activity	17	15	88.2353	1.95724e-05		AU-rich element binding	19	3	15.7895	0.00145842		protein domain specific binding	554	384	69.3141	7.26226e-05
protein homodimerization activity	599	267	44.5743	2.66068e-06		ephrin receptor binding	28	18	64.2857	0.000368834		calcium ion binding	665	286	43.0075	2.22561e-05		prostaglandin receptor activity	11	2	18.1818	0.0025353		RNA polymerase II transcription factor binding transcription factor activity	107	83	77.5701	8.54158e-05
protein kinase activity	579	267	46.114	5.65828e-06		RNA binding	875	322	36.8	0.000468903		voltage-gated calcium channel activity	32	23	71.875	4.39915e-05		vitamin binding	77	7	9.09091	0.0028618		protein kinase activity	579	396	68.3938	0.000170381
growth factor binding	110	63	57.2727	8.11713e-06		kinase regulator activity	133	61	45.8647	0.000868536		integrin binding	89	48	53.9326	4.8293e-05		receptor serine/threonine kinase binding	10	2	20	0.00292338		cell adhesion molecule binding	60	49	81.6667	0.000465926
purinergic receptor activity	21	16	76.1905	1.05042e-05		nucleoside kinase activity	11	8	72.7273	0.00134838		transmembrane receptor protein kinase activity	84	46	54.7619	0.000117648		glutamate binding	10	2	20	0.00295311		neurotransmitter transporter activity	25	23	92	0.00076313
organic acid transmembrane transporter activity	102	55	53.9216	1.46056e-05		double-stranded RNA binding	50	27	54	0.00143343		cysteine-type endopeptidase inhibitor activity involved in apoptotic process	16	11	68.75	0.00035883		chemokine binding	12	2	16.6667	0.00346043		integrin binding	89	70	78.6517	0.00087504
beta-catenin binding	59	37	62.7119	3.78754e-05		NAD+ kinase activity	16	11	68.75	0.00164282		heparan sulfate proteoglycan binding	14	11	78.5714	0.000406634		adenylate cyclase binding	11	2	18.1818	0.00390417		sialyltransferase activity	20	18	90	0.00208727
channel regulator activity	90	51	56.6667	6.26545e-05		NAD+ ADP-ribosyltransferase activity	22	13	59.0909	0.00164336		receptor serine/threonine kinase binding	10	8	80	0.000657917		actin filament binding	81	8	9.87654	0.00413626		estrogen receptor binding	25	21	84	0.00231513
PDZ domain binding	95	53	55.7895	6.53946e-05		ligand-dependent nuclear receptor transcription coactivator activity	42	22	52.381	0.00175693		protein kinase activator activity	40	22	55	0.00111462		structural constituent of cytoskeleton	91	8	8.79121	0.0044958		phosphatase regulator activity	71	53	74.6479	0.0044131
receptor signaling protein activity	131	67	51.145	0.000119324		histone deacetylase activity (H4-K16 specific)	10	9	90	0.00177116		acetylgalactosaminyltransferase activity	33	20	60.6061	0.00125757		GDP-dissociation inhibitor activity	11	2	18.1818	0.0052937		phosphatidylserine binding	17	15	88.2353	0.00515645
quaternary ammonium group binding	26	17	65.3846	0.000124935		NAD-dependent histone deacetylase activity (H3-K18 specific)	10	9	90	0.00177116		sphingolipid binding	14	9	64.2857	0.00156574		low-density lipoprotein particle receptor binding	13	2	15.3846	0.00947112
protein domain specific binding	554	250	45.1264	0.000150482		Rac GTPase binding	22	14	63.6364	0.00202436		RNA polymerase II transcription corepressor activity	18	12	66.6667	0.00213769
retinal binding	13	10	76.9231	0.000225813		acetylcholine receptor activity	18	11	61.1111	0.00245586		GDP-dissociation inhibitor activity	11	8	72.7273	0.00240047
Rho GTPase binding	54	33	61.1111	0.000236659		glutamate receptor binding	26	17	65.3846	0.00278682		coreceptor activity	26	15	57.6923	0.00241293
cyclic-nucleotide phosphodiesterase activity	25	18	72	0.000295925		TBP-class protein binding	16	10	62.5	0.00482291		sialyltransferase activity	20	12	60	0.00266222
ankyrin binding	20	16	80	0.00063935		dopamine receptor binding	12	8	66.6667	0.0076642		phosphatidate phosphatase activity	14	8	57.1429	0.0100914
Rho guanyl-nucleotide exchange factor activity	66	43	65.1515	0.000702672		heat shock protein binding	55	26	47.2727	0.00820177		carbonate dehydratase activity	12	7	58.3333	0.0104773
triglyceride lipase activity	16	11	68.75	0.000751273		ligase activity	476	178	37.395	0.00847581
adrenergic receptor binding	16	12	75	0.000813874		flavin adenine dinucleotide binding	69	31	44.9275	0.00871676
cytoskeletal adaptor activity	17	14	82.3529	0.000818109		beta-amyloid binding	26	14	53.8462	0.0114245
lipid binding	543	228	41.989	0.000898492
anion:anion antiporter activity	22	14	63.6364	0.00100867
carboxy-lyase activity	35	20	57.1429	0.00117943
glycoprotein binding	59	33	55.9322	0.00185502
acetylgalactosaminyltransferase activity	33	21	63.6364	0.00217865
receptor serine/threonine kinase binding	10	8	80	0.00220712
hormone binding	54	29	53.7037	0.00261087
calmodulin-dependent protein kinase activity	18	12	66.6667	0.00277376
dopamine receptor binding	12	9	75	0.00301647
calcium-dependent cysteine-type endopeptidase activity	15	10	66.6667	0.00432565
phosphatidate phosphatase activity	14	9	64.2857	0.00614157

### Sheet: M3 sex differences
MODEL 3: CpG ~ (1|IDC) + age + (age|IDC) + age*sex + covariates
Table 7I. Stable sex differences in DNA methylation (22,821 CpG sites; 5,806 genes)						Table 7J. Sex differences in DNA methylation change (1,768 CpG sites; 715 genes)
Name	nGenesinPathway	nTestListinPathway	nPercentage	P.GenesinTestList		Name	nGenesinPathway	nTestListinPathway	nPercentage	P.GenesinTestList
ion channel activity	354	188	53.1073	4.17492e-12		outward rectifier potassium channel activity	10	4	40	9.15067e-08
metal ion transmembrane transporter activity	378	193	51.0582	2.32801e-10		gated channel activity	289	31	10.7266	2.91436e-07
voltage-gated potassium channel activity	83	52	62.6506	2.5969e-07		retinal binding	13	4	30.7692	5.02994e-07
glycosaminoglycan binding	181	94	51.9337	3.20565e-06		apolipoprotein binding	15	4	26.6667	1.16519e-05
cytoskeletal protein binding	696	310	44.5402	6.85484e-06		protein histidine kinase activity	10	3	30	2.61023e-05
growth factor binding	110	62	56.3636	7.40812e-06		serine-type exopeptidase activity	11	3	27.2727	5.47713e-05
adrenergic receptor activity	15	11	73.3333	0.000148909		glutamate receptor activity	25	5	20	0.000123414
extracellular-glutamate-gated ion channel activity	18	14	77.7778	0.000160654		voltage-gated calcium channel activity	32	6	18.75	0.000167385
transmembrane receptor protein kinase activity	84	48	57.1429	0.00017106		glycosaminoglycan binding	181	18	9.94475	0.000206942
ankyrin binding	20	16	80	0.000294388		glycoprotein binding	59	8	13.5593	0.000454025
iron ion binding	162	72	44.4444	0.000449449		gamma-catenin binding	13	3	23.0769	0.000551044
UDP-glycosyltransferase activity	126	61	48.4127	0.000996291		oxygen binding	37	5	13.5135	0.00109863
beta-catenin binding	59	33	55.9322	0.0013233		integrin binding	89	10	11.236	0.00178162
calcium ion binding	665	290	43.609	0.00152313		protein kinase C binding	46	6	13.0435	0.00240005
retinoid binding	30	18	60	0.00232503		neurotransmitter transporter activity	25	4	16	0.00270402
isoprenoid binding	30	18	60	0.00232503		protein kinase regulator activity	113	11	9.73451	0.00354868
receptor signaling protein serine/threonine kinase activity	76	38	50	0.00284172		protein dimerization activity	992	60	6.04839	0.00436883
clathrin binding	23	14	60.8696	0.0033997		kinesin binding	25	4	16	0.00448052
phospholipid binding	269	118	43.8662	0.00347176		ARF guanyl-nucleotide exchange factor activity	17	3	17.6471	0.00541264
metalloenzyme inhibitor activity	12	8	66.6667	0.00705401		glycolipid binding	23	3	13.0435	0.013034
metalloendopeptidase inhibitor activity	12	8	66.6667	0.00705401		nucleoside-diphosphatase activity	13	2	15.3846	0.0190858
