## Supplementary Table 8 for "Epigenome-wide change and variation in DNA methylation from birth to late adolescence"

### Sheet: Table of contents
EWAS enrichments
Table of contents
Table 8A. Number of CpGs per EWAS
Table 8B. Enrichment percentages
Table 8C. Odds ratio's
Table 8D. P-values

### Sheet: 8A Number of CpGs per EWAS
Table 8A. Number of CpGs per EWAS
trait - age - tissue (author)	n CpGs in current sample
Age 4 vs age 0 - Whole blood and cord blood (Xu CJ)	14150
Age - 62y - Whole blood (Florath I)	162
Age - 73y - Whole blood (Li S)	5167
Ageing - 58.5y - Peripheral blood mononuclear cells (Marttila S)	8540
Age - 60y - Monocytes (Reynolds LM)	2562
Gestational age - 0y - Cord blood (Bohlin J)	67318
Sex - 53y - Whole blood (Singmann P)	22438
Sex - 0y - Cord Blood (Yousefi P)	3031
Sex - 70y - Whole blood (Shah S)	1687
Maternal plasma folate - 0y - Cord blood (Joubert BR)	443
Maternal smoking in pregnancy - 0y - Cord blood (Joubert BR)	6073
Maternal smoking during pregnancy - 0y - Whole blood (Markunas CA)	185
Smoking - 52.6y - Peripheral blood (Ambatipudi S)	760
Smoking - 48.4y - Peripheral Blood (Dogan MV)	554
Smoking - 54y - Whole blood (Guida F)	461
Smoking - 60.3y - Whole blood, CD4+ T cells or monocytes (Joehanes R)	18647
Smoking - 63.1y - Peripheral blood (Sayols-Baixeras S)	66
Smoking - 60.8y - Whole blood (Zeilinger S)	972
Smoking - 53.9y - Whole blood (Zhu X)	316
Tobacco smoking - 52y - Whole blood (Chatziioannou A)	1273
Waist circumference - 56.2y - Leukocytes (Demerath EW)	164
Serum high-density lipoprotein cholesterol - 68y - Whole blood (Hedman AK)	110
Serum low-density lipoprotein cholesterol - 68y - Whole blood (Hedman AK)	31
Serum total cholesterol - 68y - Whole blood (Hedman AK)	44
Serum triglycerides - 68y - Whole blood (Hedman AK)	28
Serum triglycerides - 63.2y - Whole blood (Sayols-Baixeras S)	41
Body mass index - 54.5y - Whole blood (Wahl S)	278
Body mass index - 67y - Whole blood (Mendelson MM)	135
Body mass index - 56.2y - Leukocytes (Demerath EW)	76
C-reactive protein - 65y - Whole blood (Ligthart S)	218
Total serum IgE - 12y - Whole blood (Chen W)	567
Educational attainment - 57y - Whole blood (Karlsson Linner R)	364
Cellular heterogeneity - 38y - Flow sorted neutrophils, lymphocytes, and CD14+ monocytes (Jaffe EA)	71798

### Sheet: 8B Enrichment percentages
Table 8B. Enrichment percentages
					% of CpGs with pattern in CpGs in EWAS / % of CpGs with pattern in other CpGs
trait - age - tissue (author)	M1 decreasing	M1 increasing	M1 inter-individual variation in change	M2 Positive-Neutral	M2 Negative-Neutral	M2 other nonlinear change	M2 inter-individual variation in change from birth	M2 inter-individual variation in change from 6 years	M2 inter-individual variation in change from 9 years	M3 stable sex differences	M3 sex differences in change
Age 4 vs age 0 - Whole blood and cord blood (Xu CJ)	62.92/34.68	28.42/15.65	20.28/27.58	18.93/4.38	26.04/2.43	14.3/2.69	15.27/2.98	0.72/0.15	4.44/8.28	14.87/4.51	2.51/0.31
Age - 62y - Whole blood (Florath I)	25.93/35.52	63.58/16.02	58.64/27.36	9.26/4.81	4.32/3.14	19.75/3.03	24.69/3.34	0/0.17	30.86/8.16	6.79/4.82	1.23/0.37
Age - 73y - Whole blood (Li S)	49.91/35.36	38.49/15.78	41.49/27.21	11.67/4.74	15.04/3	11.05/2.95	16.9/3.2	0.68/0.16	14.92/8.09	8.69/4.77	1.51/0.36
Ageing - 58.5y - Peripheral blood mononuclear cells (Marttila S)	49.94/35.25	32.69/15.73	59.47/26.78	4.29/4.82	5.3/3.1	5.11/3	20.87/3.03	2.93/0.12	26.26/7.83	2.1/4.87	0.34/0.37
Age - 60y - Monocytes (Reynolds LM)	19.98/35.6	66.39/15.76	66.63/27.15	12.69/4.77	7.73/3.11	8.04/3.01	29.08/3.21	2.81/0.15	37.7/8.01	5.27/4.81	0.66/0.37
Gestational age - 0y - Cord blood (Bohlin J)	39.98/34.78	24.96/14.55	20.29/28.54	17.83/2.66	12.57/1.57	4.1/2.86	4.57/3.15	0.1/0.18	4.59/8.76	8.66/4.18	1.31/0.22
Sex - 53y - Whole blood (Singmann P)	29.2/35.83	38.13/14.93	28.88/27.29	21.81/3.97	9.39/2.83	5.19/2.93	9.13/3.06	0.21/0.17	5.24/8.31	46.17/2.76	3.48/0.22
Sex - 0y - Cord Blood (Yousefi P)	18.11/35.63	38.37/15.89	25.14/27.38	25.07/4.68	2.71/3.14	2.18/3.04	5.15/3.34	0.07/0.17	2.11/8.2	90.8/4.26	8.48/0.32
Sex - 70y - Whole blood (Shah S)	26.02/35.55	35.39/15.96	26.32/27.37	26.02/4.74	7.17/3.12	5.57/3.02	8.65/3.33	0/0.17	3.14/8.18	77.36/4.56	8.6/0.34
Maternal plasma folate - 0y - Cord blood (Joubert BR)	19.64/35.53	23.48/16.02	27.99/27.37	11.96/4.81	2.48/3.14	2.26/3.03	3.39/3.35	0/0.17	0.68/8.17	36.12/4.79	1.13/0.37
Maternal smoking in pregnancy - 0y - Cord blood (Joubert BR)	37.74/35.49	28.34/15.87	18.48/27.48	22.03/4.59	15.89/2.97	4.68/3.01	5.91/3.32	0.02/0.17	1.98/8.25	24.63/4.56	3.33/0.33
Maternal smoking during pregnancy - 0y - Whole blood (Markunas CA)	32.43/35.52	35.68/16.02	21.08/27.37	28.65/4.8	11.35/3.13	6.49/3.03	8.65/3.35	0/0.17	1.08/8.17	38.92/4.8	5.41/0.37
Smoking - 52.6y - Peripheral blood (Ambatipudi S)	55.39/35.49	22.11/16.02	28.82/27.36	15.39/4.8	28.55/3.1	12.24/3.02	16.18/3.33	0.66/0.17	4.74/8.17	10.92/4.81	2.76/0.37
Smoking - 48.4y - Peripheral Blood (Dogan MV)	47.29/35.51	22.92/16.02	27.62/27.37	18.41/4.8	16.97/3.12	8.84/3.03	12.27/3.34	0.54/0.17	4.69/8.17	11.19/4.81	4.15/0.37
Smoking - 54y - Whole blood (Guida F)	54.88/35.5	24.51/16.02	19.96/27.37	18.44/4.8	30.37/3.11	9.11/3.03	11.71/3.34	0.22/0.17	2.39/8.17	11.93/4.81	2.6/0.37
Smoking - 60.3y - Whole blood, CD4+ T cells or monocytes (Joehanes R)	43.38/35.2	31.7/15.39	30.79/27.23	16.3/4.34	18.69/2.5	6.93/2.87	11.13/3.03	0.5/0.15	7.23/8.2	9.42/4.63	1.49/0.33
Smoking - 63.1y - Peripheral blood (Sayols-Baixeras S)	36.36/35.52	34.85/16.03	25.76/27.37	24.24/4.81	13.64/3.13	6.06/3.03	16.67/3.35	1.52/0.17	6.06/8.17	12.12/4.81	4.55/0.37
Smoking - 60.8y - Whole blood (Zeilinger S)	55.25/35.48	28.91/16.01	32.51/27.36	19.34/4.78	36.42/3.07	10.8/3.02	16.46/3.32	0.41/0.17	5.25/8.17	9.77/4.81	2.57/0.37
Smoking - 53.9y - Whole blood (Zhu X)	43.67/35.51	25.32/16.03	32.59/27.36	12.34/4.81	20.57/3.12	6.65/3.03	18.67/3.34	3.48/0.17	12.97/8.16	10.44/4.81	3.48/0.37
Tobacco smoking - 52y - Whole blood (Chatziioannou A)	46.58/35.49	27.65/16	28.36/27.36	17.83/4.78	21.45/3.09	8.01/3.02	14.3/3.32	0.71/0.17	5.73/8.17	11.78/4.8	2.91/0.37
Waist circumference - 56.2y - Leukocytes (Demerath EW)	37.2/35.52	35.98/16.02	28.66/27.37	20.73/4.81	17.68/3.13	8.54/3.03	9.15/3.35	0.61/0.17	11.59/8.16	4.88/4.82	1.83/0.37
Serum high-density lipoprotein cholesterol - 68y - Whole blood (Hedman AK)	46.36/35.52	24.55/16.03	10.91/27.37	20.91/4.81	21.82/3.13	10.91/3.03	3.64/3.35	0/0.17	0.91/8.17	9.09/4.81	0.91/0.37
Serum low-density lipoprotein cholesterol - 68y - Whole blood (Hedman AK)	58.06/35.52	19.35/16.03	25.81/27.37	22.58/4.81	6.45/3.14	12.9/3.03	6.45/3.35	0/0.17	3.23/8.17	9.68/4.82	3.23/0.37
Serum total cholesterol - 68y - Whole blood (Hedman AK)	59.09/35.52	20.45/16.03	20.45/27.37	13.64/4.81	20.45/3.13	20.45/3.03	9.09/3.35	0/0.17	0/8.17	11.36/4.82	0/0.37
Serum triglycerides - 68y - Whole blood (Hedman AK)	39.29/35.52	39.29/16.03	35.71/27.37	21.43/4.81	14.29/3.14	7.14/3.03	10.71/3.35	0/0.17	0/8.17	21.43/4.81	0/0.37
Serum triglycerides - 63.2y - Whole blood (Sayols-Baixeras S)	34.15/35.52	19.51/16.03	34.15/27.37	0/4.81	4.88/3.14	7.32/3.03	12.2/3.35	0/0.17	9.76/8.17	2.44/4.82	0/0.37
Body mass index - 54.5y - Whole blood (Wahl S)	45.32/35.51	31.29/16.02	21.22/27.37	18.71/4.8	23.38/3.12	14.75/3.03	8.99/3.35	0.36/0.17	1.44/8.17	9.71/4.81	1.44/0.37
Body mass index - 67y - Whole blood (Mendelson MM)	42.96/35.52	31.85/16.03	21.48/27.37	22.96/4.81	18.52/3.13	17.78/3.03	11.11/3.35	0/0.17	2.22/8.17	7.41/4.82	1.48/0.37
Body mass index - 56.2y - Leukocytes (Demerath EW)	51.32/35.52	26.32/16.03	23.68/27.37	18.42/4.81	17.11/3.13	19.74/3.03	11.84/3.35	2.63/0.17	3.95/8.17	7.89/4.82	2.63/0.37
C-reactive protein - 65y - Whole blood (Ligthart S)	38.07/35.52	36.7/16.02	19.27/27.37	26.15/4.8	18.81/3.13	20.18/3.03	7.8/3.35	0/0.17	1.38/8.17	7.8/4.81	1.38/0.37
Total serum IgE - 12y - Whole blood (Chen W)	35.1/35.52	14.81/16.03	25.04/27.37	5.82/4.81	5.82/3.13	23.63/3.01	8.99/3.34	0.53/0.17	2.29/8.17	7.05/4.81	0.88/0.37
Educational attainment - 57y - Whole blood (Karlsson Linner R)	46.7/35.51	35.71/16.02	44.23/27.35	13.74/4.81	26.37/3.12	8.52/3.03	23.35/3.33	1.37/0.17	13.46/8.16	12.64/4.81	1.37/0.37
Cellular heterogeneity - 38y - Flow sorted neutrophils, lymphocytes, and CD14+ monocytes (Jaffe EA)	42.84/34.21	25.07/14.42	25.95/27.62	14.76/3.04	13.36/1.31	4.77/2.72	5.4/2.98	0.19/0.16	5.46/8.65	6.29/4.55	0.67/0.32
Legend
M1: Model 1, overall change in DNA methylation (CpG ~ (1|IDC) + age + (age|IDC) + covariates)
M2: Model 2, nonlinear change in DNA methylation (CpG ~ (1|IDC) + age + age-6 + age-9+ (age|IDC) + (age-6|IDC) + (age-9|IDC) + covariates)
M3: Model 3: sex differences in change (CpG ~ (1|IDC) + age + (age|IDC) + age*sex + covariates)
M2 Positive-Neutral: increasing DNA methylation from birth to 6y, then slope change into stable levels of DNA methylation
M2 Negative-Neutral: decreasing DNA methylation from birth to 6y, then slope change into stable levels of DNA methylation

### Sheet: 8C Odds ratio's
Table 8C. Odds ratio's
	M1 decreasing		M1 increasing		M1 inter-individual variation in change		M2 Positive-Neutral		M2 Negative-Neutral		M2 other nonlinear change		M2 inter-individual variation in change from birth		M2 inter-individual variation in change from 6 years		M2 inter-individual variation in change from 9 years		M3 stable sex differences		M3 sex differences in change
trait - age - tissue (author)	OR	95% CI	OR	95% CI	OR	95% CI	OR	95% CI	OR	95% CI	OR	95% CI	OR	95% CI	OR	95% CI	OR	95% CI	OR	95% CI	OR	95% CI
Age 4 vs age 0 - Whole blood and cord blood (Xu CJ)	3.2	3.09/3.31	2.14	2.06/2.22	0.67	0.64/0.7	5.1	4.87/5.33	14.13	13.55/14.75	6.04	5.74/6.36	5.86	5.58/6.16	4.81	3.86/5.93	0.51	0.47/0.56	3.7	3.52/3.89	8.35	7.4/9.39
Age - 62y - Whole blood (Florath I)	0.64	0.44/0.91	9.15	6.58/12.83	3.77	2.73/5.23	2.02	1.1/3.44	1.4	0.55/2.94	7.88	5.18/11.68	9.49	6.46/13.66	0	0/13.73	5.03	3.53/7.08	1.44	0.7/2.65	3.34	0.4/12.28
Age - 73y - Whole blood (Li S)	1.82	1.72/1.93	3.34	3.15/3.53	1.9	1.79/2.01	2.66	2.43/2.9	5.71	5.28/6.18	4.09	3.74/4.47	6.15	5.7/6.63	4.2	2.9/5.9	1.99	1.84/2.15	1.9	1.72/2.09	4.24	3.33/5.33
Ageing - 58.5y - Peripheral blood mononuclear cells (Marttila S)	1.83	1.75/1.91	2.6	2.49/2.73	4.01	3.84/4.19	0.88	0.79/0.98	1.75	1.59/1.93	1.74	1.58/1.92	8.45	7.99/8.93	25.71	22/29.96	4.19	3.99/4.4	0.42	0.36/0.49	0.91	0.61/1.31
Age - 60y - Monocytes (Reynolds LM)	0.45	0.41/0.5	10.56	9.72/11.49	5.36	4.93/5.82	2.9	2.57/3.26	2.61	2.24/3.02	2.82	2.43/3.26	12.37	11.33/13.5	18.82	14.51/24.07	6.96	6.41/7.54	1.1	0.92/1.31	1.79	1.04/2.88
Gestational age - 0y - Cord blood (Bohlin J)	1.25	1.23/1.27	1.95	1.92/1.99	0.64	0.62/0.65	7.95	7.74/8.17	8.99	8.69/9.29	1.45	1.39/1.52	1.47	1.41/1.53	0.56	0.43/0.72	0.5	0.48/0.52	2.17	2.11/2.24	6.04	5.49/6.64
Sex - 53y - Whole blood (Singmann P)	0.74	0.72/0.76	3.51	3.41/3.61	1.08	1.05/1.11	6.75	6.51/6.99	3.56	3.4/3.74	1.82	1.71/1.93	3.18	3.03/3.34	1.29	0.94/1.73	0.61	0.57/0.65	30.19	29.26/31.2	16.41	14.92/18.07
Sex - 0y - Cord Blood (Yousefi P)	0.4	0.36/0.44	3.3	3.06/3.55	0.89	0.82/0.97	6.81	6.26/7.41	0.86	0.68/1.07	0.71	0.55/0.91	1.57	1.33/1.85	0.39	0.05/1.42	0.24	0.19/0.31	221.55	196.45/251.59	28.78	24.99/33.08
Sex - 70y - Whole blood (Shah S)	0.64	0.57/0.71	2.88	2.6/3.19	0.95	0.85/1.06	7.07	6.33/7.9	2.4	1.97/2.89	1.89	1.52/2.33	2.75	2.3/3.26	0	0/1.3	0.36	0.27/0.48	71.52	63.63/80.56	27.27	22.68/32.57
Maternal plasma folate - 0y - Cord blood (Joubert BR)	0.44	0.35/0.56	1.61	1.28/2.01	1.03	0.83/1.27	2.69	1.98/3.59	0.79	0.39/1.42	0.74	0.35/1.37	1.01	0.56/1.69	0	0/4.98	0.08	0.02/0.23	11.25	9.2/13.71	3.05	0.99/7.19
Maternal smoking in pregnancy - 0y - Cord blood (Joubert BR)	1.1	1.05/1.16	2.1	1.98/2.22	0.6	0.56/0.64	5.87	5.52/6.25	6.17	5.74/6.63	1.58	1.4/1.78	1.83	1.64/2.04	0.1	0/0.54	0.22	0.19/0.27	6.84	6.44/7.27	10.25	8.79/11.89
Maternal smoking during pregnancy - 0y - Whole blood (Markunas CA)	0.87	0.63/1.19	2.91	2.12/3.96	0.71	0.48/1.02	7.96	5.67/11.02	3.96	2.39/6.26	2.22	1.12/3.98	2.73	1.53/4.57	0	0/12.01	0.12	0.01/0.45	12.63	9.26/17.13	15.34	7.22/28.96
Smoking - 52.6y - Peripheral blood (Ambatipudi S)	2.26	1.95/2.61	1.49	1.25/1.77	1.07	0.91/1.26	3.61	2.94/4.41	12.51	10.63/14.68	4.48	3.56/5.58	5.61	4.58/6.82	3.96	1.28/9.32	0.56	0.39/0.78	2.43	1.91/3.05	7.67	4.71/11.84
Smoking - 48.4y - Peripheral Blood (Dogan MV)	1.63	1.37/1.93	1.56	1.27/1.9	1.01	0.83/1.22	4.48	3.57/5.57	6.35	5.02/7.94	3.11	2.27/4.18	4.05	3.09/5.23	3.25	0.67/9.58	0.55	0.36/0.82	2.49	1.88/3.26	11.7	7.34/17.81
Smoking - 54y - Whole blood (Guida F)	2.21	1.83/2.67	1.7	1.36/2.11	0.66	0.52/0.83	4.48	3.5/5.69	13.59	11.05/16.63	3.21	2.28/4.42	3.84	2.83/5.11	1.29	0.03/7.27	0.27	0.14/0.5	2.68	1.98/3.56	7.18	3.67/12.7
Smoking - 60.3y - Whole blood, CD4+ T cells or monocytes (Joehanes R)	1.41	1.37/1.45	2.55	2.47/2.63	1.19	1.15/1.23	4.29	4.12/4.47	8.97	8.6/9.34	2.52	2.37/2.67	4.01	3.82/4.21	3.25	2.58/4.04	0.87	0.82/0.92	2.14	2.03/2.26	4.61	4.04/5.25
Smoking - 63.1y - Peripheral blood (Sayols-Baixeras S)	1.04	0.6/1.75	2.8	1.61/4.75	0.92	0.5/1.63	6.33	3.37/11.31	4.88	2.12/9.93	2.06	0.54/5.55	5.78	2.73/11.16	9.16	0.23/53	0.73	0.19/1.95	2.73	1.12/5.74	12.73	2.56/39.01
Smoking - 60.8y - Whole blood (Zeilinger S)	2.25	1.97/2.55	2.13	1.85/2.46	1.28	1.11/1.47	4.77	4.05/5.61	18.1	15.82/20.68	3.89	3.15/4.77	5.73	4.81/6.81	2.47	0.67/6.36	0.62	0.46/0.83	2.15	1.72/2.66	7.14	4.58/10.64
Smoking - 53.9y - Whole blood (Zhu X)	1.41	1.12/1.77	1.78	1.36/2.3	1.28	1/1.63	2.79	1.94/3.91	8.03	6.01/10.59	2.28	1.39/3.55	6.65	4.92/8.86	21.75	10.7/39.64	1.68	1.18/2.34	2.31	1.56/3.32	9.68	4.77/17.62
Tobacco smoking - 52y - Whole blood (Chatziioannou A)	1.59	1.42/1.77	2.01	1.77/2.27	1.05	0.93/1.19	4.33	3.73/5	8.57	7.46/9.82	2.8	2.26/3.43	4.86	4.13/5.69	4.27	1.94/8.18	0.68	0.53/0.87	2.65	2.22/3.15	8.14	5.69/11.33
Waist circumference - 56.2y - Leukocytes (Demerath EW)	1.08	0.77/1.49	2.94	2.1/4.09	1.07	0.74/1.51	5.18	3.44/7.61	6.65	4.29/9.99	2.99	1.59/5.17	2.91	1.59/4.95	3.65	0.09/20.7	1.47	0.86/2.39	1.01	0.43/2.05	4.98	1.02/14.84
Serum high-density lipoprotein cholesterol - 68y - Whole blood (Hedman AK)	1.57	1.06/2.32	1.7	1.06/2.66	0.32	0.16/0.59	5.23	3.15/8.36	8.63	5.25/13.71	3.92	1.96/7.15	1.09	0.29/2.87	0	0/20.34	0.1	0/0.59	1.98	0.92/3.79	2.45	0.06/13.96
Serum low-density lipoprotein cholesterol - 68y - Whole blood (Hedman AK)	2.51	1.16/5.58	1.26	0.42/3.14	0.92	0.36/2.14	5.77	2.1/13.8	2.13	0.25/8.42	4.74	1.2/13.59	1.99	0.23/7.87	0	0/75.29	0.37	0.01/2.26	2.12	0.41/6.86	8.91	0.22/53.6
Serum total cholesterol - 68y - Whole blood (Hedman AK)	2.62	1.38/5.08	1.35	0.57/2.86	0.68	0.29/1.45	3.12	1.08/7.45	7.95	3.36/16.87	8.22	3.48/17.46	2.89	0.75/7.99	0	0/52.2	0	0/0.98	2.53	0.78/6.43	0	0/23.38
Serum triglycerides - 68y - Whole blood (Hedman AK)	1.17	0.5/2.66	3.39	1.43/7.67	1.47	0.61/3.37	5.4	1.79/13.72	5.15	1.3/14.99	2.46	0.28/9.82	3.46	0.67/11.35	0	0/83.85	0	0/1.58	5.39	1.79/13.71	0	0/37.64
Serum triglycerides - 63.2y - Whole blood (Sayols-Baixeras S)	0.94	0.46/1.86	1.27	0.51/2.8	1.38	0.67/2.72	0	0/1.86	1.58	0.19/6.12	2.52	0.5/7.96	4.01	1.23/10.25	0	0/56.15	1.22	0.31/3.38	0.49	0.01/2.92	0	0/25.17
Body mass index - 54.5y - Whole blood (Wahl S)	1.51	1.18/1.92	2.39	1.83/3.09	0.71	0.53/0.96	4.56	3.3/6.19	9.46	7.05/12.55	5.54	3.88/7.75	2.86	1.81/4.32	2.15	0.05/12.11	0.16	0.04/0.42	2.13	1.37/3.17	3.9	1.06/10.13
Body mass index - 67y - Whole blood (Mendelson MM)	1.37	0.96/1.95	2.45	1.66/3.55	0.73	0.46/1.1	5.9	3.82/8.89	7.03	4.36/10.93	6.92	4.25/10.83	3.61	1.96/6.2	0	0/16.52	0.26	0.05/0.76	1.58	0.74/3.01	4.02	0.48/14.83
Body mass index - 56.2y - Leukocytes (Demerath EW)	1.91	1.19/3.09	1.87	1.06/3.17	0.82	0.46/1.42	4.47	2.31/8.07	6.38	3.22/11.71	7.87	4.15/14.02	3.88	1.7/7.82	16.12	1.91/60.58	0.46	0.09/1.4	1.69	0.6/3.88	7.22	0.86/27.07
C-reactive protein - 65y - Whole blood (Ligthart S)	1.12	0.84/1.48	3.04	2.28/4.03	0.63	0.44/0.89	7.02	5.09/9.55	7.17	4.97/10.13	8.1	5.68/11.34	2.44	1.39/4.01	0	0/10.17	0.16	0.03/0.46	1.67	0.95/2.75	3.73	0.76/11.07
Total serum IgE - 12y - Whole blood (Chen W)	0.98	0.82/1.17	0.91	0.71/1.15	0.89	0.73/1.07	1.22	0.83/1.74	1.91	1.3/2.72	9.97	8.15/12.14	2.86	2.1/3.82	3.17	0.65/9.36	0.26	0.14/0.45	1.5	1.06/2.07	2.38	0.77/5.6
Educational attainment - 57y - Whole blood (Karlsson Linner R)	1.59	1.29/1.97	2.91	2.33/3.63	2.11	1.7/2.6	3.15	2.29/4.26	11.13	8.71/14.11	2.98	1.99/4.31	8.84	6.84/11.31	8.33	2.68/19.71	1.75	1.27/2.37	2.86	2.05/3.91	3.73	1.2/8.79
Cellular heterogeneity - 38y - Flow sorted neutrophils, lymphocytes, and CD14+ monocytes (Jaffe EA)	1.44	1.42/1.46	1.99	1.95/2.02	0.92	0.9/0.94	5.53	5.38/5.68	11.6	11.21/12.02	1.79	1.72/1.86	1.86	1.79/1.93	1.18	0.97/1.42	0.61	0.59/0.63	1.41	1.36/1.45	2.08	1.87/2.32
Legend
M1: Model 1, overall change in DNA methylation (CpG ~ (1|IDC) + age + (age|IDC) + covariates)
M2: Model 2, nonlinear change in DNA methylation (CpG ~ (1|IDC) + age + age-6 + age-9+ (age|IDC) + (age-6|IDC) + (age-9|IDC) + covariates)
M3: Model 3: sex differences in change (CpG ~ (1|IDC) + age + (age|IDC) + age*sex + covariates)
M2 Positive-Neutral: increasing DNA methylation from birth to 6y, then slope change into stable levels of DNA methylation
M2 Negative-Neutral: decreasing DNA methylation from birth to 6y, then slope change into stable levels of DNA methylation

### Sheet: 8D P-values
Table 8D. P-values
trait - age - tissue (author)	M1 decreasing	M1 increasing	M1 inter-individual variation in change	M2 Positive-Neutral	M2 Negative-Neutral	M2 other nonlinear change	M2 inter-individual variation in change from birth	M2 inter-individual variation in change from 6 years	M2 inter-individual variation in change from 9 years	M3 stable sex differences	M3 sex differences in change
Age 4 vs age 0 - Whole blood and cord blood (Xu CJ)	<9.88E-324	7.64904036926441E-311	4.47602e-87	<9.88E-324	<9.88E-324	<9.88E-324	<9.88E-324	1.79125e-34	4.67744e-71	<9.88E-324	1.25704e-178
Age - 62y - Whole blood (Florath I)	0.0107579	4.14572e-42	9.30888e-17	0.0150485	0.361543	3.8799e-17	2.53099e-23	1	7.13404e-17	0.265415	0.123094
Age - 73y - Whole blood (Li S)	2.33337e-100	<9.88E-324	5.05274e-107	3.39011e-87	2.59544e-287	2.16547e-153	<9.88E-324	8.92611e-12	7.72382e-59	2.39574e-32	2.2695e-24
Ageing - 58.5y - Peripheral blood mononuclear cells (Marttila S)	1.72305e-166	2.01084717857387E-321	<9.88E-324	0.0216404	2.9307e-26	5.74465e-25	<9.88E-324	4.68489e-229	<9.88E-324	6.08411e-40	0.719563
Age - 60y - Monocytes (Reynolds LM)	1.55856e-66	<9.88E-324	<9.88E-324	2.59702e-55	6.3064e-30	2.75154e-35	<9.88E-324	2.00653e-62	<9.88E-324	0.286999	0.0220527
Gestational age - 0y - Cord blood (Bohlin J)	7.04589e-148	<9.88E-324	<9.88E-324	<9.88E-324	<9.88E-324	1.92718e-62	9.69951e-74	1.58894e-06	<9.88E-324	<9.88E-324	8.84148e-276
Sex - 53y - Whole blood (Singmann P)	9.38111e-94	<9.88E-324	1.9803e-07	<9.88E-324	<9.88E-324	7.2314e-70	<9.88E-324	0.0937366	6.62223e-68	<9.88E-324	<9.88E-324
Sex - 0y - Cord Blood (Yousefi P)	1.39294e-99	8.94319e-194	0.00579003	5.51229582561027E-315	0.190851	0.00479976	2.74943e-07	0.25824	1.48674e-46	<9.88E-324	1.63578e-256
Sex - 70y - Whole blood (Shah S)	7.6023e-17	1.10596e-83	0.338531	9.69589e-189	1.81431e-16	4.67092e-08	1.67471e-24	0.125834	2.78023e-17	<9.88E-324	1.81779e-144
Maternal plasma folate - 0y - Cord blood (Joubert BR)	3.42212e-13	5.39455e-05	0.789818	1.97255e-09	0.583364	0.40608	0.894878	1	8.73442e-13	2.81477e-93	0.0263861
Maternal smoking in pregnancy - 0y - Cord blood (Joubert BR)	0.000298187	2.28917e-130	1.8501e-59	<9.88E-324	<9.88E-324	2.63651e-12	3.74598e-24	0.000735287	2.41126e-97	<9.88E-324	1.45138e-121
Maternal smoking during pregnancy - 0y - Whole blood (Markunas CA)	0.398912	6.97247e-11	0.0577404	2.05592e-26	4.5646e-07	0.0147291	0.000546564	1	3.92326e-05	1.6087e-45	2.85464e-09
Smoking - 52.6y - Peripheral blood (Ambatipudi S)	6.54618e-29	1.25001e-05	0.370523	3.19912e-28	3.90955e-139	1.71951e-29	6.33059e-47	0.00973748	0.000256967	7.52936e-12	3.12907e-12
Smoking - 48.4y - Peripheral Blood (Dogan MV)	1.44054e-08	2.78576e-05	0.886344	3.30437e-31	3.14461e-40	5.07605e-11	7.73363e-20	0.0675315	0.00182899	1.65454e-09	5.78999e-17
Smoking - 54y - Whole blood (Guida F)	3.1352e-17	3.05434e-06	0.000299442	2.47166e-26	2.37501e-94	4.70321e-10	3.17216e-15	0.53904	2.43817e-07	1.06706e-09	2.52305e-07
Smoking - 60.3y - Whole blood, CD4+ T cells or monocytes (Joehanes R)	6.95534e-113	<9.88E-324	3.66623e-26	<9.88E-324	<9.88E-324	8.79041e-166	<9.88E-324	2.75799e-20	1.36042e-06	6.35311e-158	2.95068e-85
Smoking - 63.1y - Peripheral blood (Sayols-Baixeras S)	0.898042	0.000157241	0.890308	7.02872e-08	0.000215237	0.140466	1.15749e-05	0.104908	0.820328	0.0137701	0.00199133
Smoking - 60.8y - Whole blood (Zeilinger S)	5.52049e-36	6.91925e-24	0.000411043	1.71862e-59	7.3474e-268	1.53707e-28	1.4072e-61	0.0827425	0.000525626	1.50581e-10	1.35852e-13
Smoking - 53.9y - Whole blood (Zhu X)	0.00321581	2.17912e-05	0.0431728	9.41427e-08	1.95657e-33	0.000835022	1.06874e-26	1.14791e-11	0.0037283	3.36772e-05	4.42777e-08
Tobacco smoking - 52y - Whole blood (Chatziioannou A)	5.50887e-16	1.00246e-25	0.431366	1.00079e-64	5.22836e-140	3.3553e-18	3.63135e-60	0.000364458	0.00102491	2.92822e-23	3.908e-21
Waist circumference - 56.2y - Leukocytes (Demerath EW)	0.683407	6.19237e-10	0.726156	5.43944e-13	5.33753e-14	0.000520832	0.000447287	0.240747	0.115479	0.855946	0.0240183
Serum high-density lipoprotein cholesterol - 68y - Whole blood (Hedman AK)	0.0215265	0.0190339	3.81969e-05	2.39826e-09	6.19626e-14	0.000135374	0.788162	1	0.00148392	0.0442249	0.337164
Serum low-density lipoprotein cholesterol - 68y - Whole blood (Hedman AK)	0.0133234	0.622793	1	0.000564725	0.253819	0.0138568	0.278428	1	0.512472	0.18614	0.10942
Serum total cholesterol - 68y - Whole blood (Hedman AK)	0.00149665	0.411272	0.397637	0.0182271	7.66448e-06	5.87494e-06	0.0591362	1	0.0481317	0.0593201	1
Serum triglycerides - 68y - Whole blood (Hedman AK)	0.695439	0.00267181	0.395407	0.00186986	0.0108466	0.208201	0.0660231	1	0.165677	0.00187611	1
Serum triglycerides - 63.2y - Whole blood (Sayols-Baixeras S)	1	0.523345	0.380347	0.265813	0.369753	0.12751	0.0115659	1	0.574764	0.72254	1
Body mass index - 54.5y - Whole blood (Wahl S)	0.000859965	2.41806e-10	0.0219914	5.06204e-17	5.37881e-37	9.80165e-17	9.49047e-06	0.373075	1.62526e-06	0.000612412	0.0210768
Body mass index - 67y - Whole blood (Mendelson MM)	0.0725682	5.16572e-06	0.147099	3.16188e-13	9.61967e-13	3.40323e-12	5.14733e-05	1	0.00690473	0.156934	0.0910198
Body mass index - 56.2y - Leukocytes (Demerath EW)	0.00550524	0.0188844	0.522009	1.44935e-05	6.77745e-07	8.30391e-09	0.00099258	0.0073796	0.212721	0.182988	0.0330541
C-reactive protein - 65y - Whole blood (Ligthart S)	0.436704	1.43109e-13	0.00763785	4.78197e-26	3.5971e-20	2.27529e-23	0.00178834	1	1.95074e-05	0.0546553	0.0489978
Total serum IgE - 12y - Whole blood (Chen W)	0.860645	0.456808	0.22076	0.278708	0.000958577	7.45752e-77	3.43651e-10	0.0712933	5.33931e-09	0.0179212	0.0632064
Educational attainment - 57y - Whole blood (Karlsson Linner R)	1.37923e-05	5.63081e-20	7.32371e-12	3.82311e-11	5.71944e-59	3.59885e-07	1.18116e-45	0.000414206	0.000535212	3.45456e-09	0.0124467
Cellular heterogeneity - 38y - Flow sorted neutrophils, lymphocytes, and CD14+ monocytes (Jaffe EA)	<9.88E-324	<9.88E-324	1.78184e-20	<9.88E-324	<9.88E-324	6.88376e-168	2.83261e-212	0.0832544	2.9696e-199	6.75143e-83	7.70277e-38
Legend
M1: Model 1, overall change in DNA methylation (CpG ~ (1|IDC) + age + (age|IDC) + covariates)
M2: Model 2, nonlinear change in DNA methylation (CpG ~ (1|IDC) + age + age-6 + age-9+ (age|IDC) + (age-6|IDC) + (age-9|IDC) + covariates)
M3: Model 3: sex differences in change (CpG ~ (1|IDC) + age + (age|IDC) + age*sex + covariates)
M2 Positive-Neutral: increasing DNA methylation from birth to 6y, then slope change into stable levels of DNA methylation
M2 Negative-Neutral: decreasing DNA methylation from birth to 6y, then slope change into stable levels of DNA methylation
